# Geographic and subsequent biotic isolations led to a diversity anomaly of *Heterotropa* (Aristolochiaceae) in insular versus continental regions of the Sino-Japanese Floristic Region

**DOI:** 10.1101/2020.04.25.060632

**Authors:** Daiki Takahashi, Yu Feng, Shota Sakaguchi, Yuji Isagi, Ying-Xiong Qiu, Pan Li, Rui-Sen Lu, Chang-Tse Lu, Shih-Wen Chung, Yang-Shan Lin, Yun-Chao Chen, Atsushi J. Nagano, Lina Kawaguchi, Hiroaki Setoguchi

## Abstract

The Sino-Japanese Floristic Region is highly diverse with respect to temperate plants. However, the reasons for this diversity are poorly understood because most studies have only considered geographic isolation caused by climatic oscillations. *Heterotropa* (genus *Asarum*; Aristolochiaceae) diverges here and shows high species diversity in insular systems (63 species) compared to continental areas (25 species). *Heterotropa* shows low dispersal ability with small distribution ranges, implying diversification by geographic events, and high floral diversity, implying pollinator-mediated diversification. To reveal how abiotic and biotic factors have shaped the diversity anomaly of *Heterotropa*, we conducted phylogenetic analysis using ddRAD-seq and chloroplast genome datasets including 79 species, estimation of floral trait evolution, and comparison of isolation factors within clades based on distribution range and floral trait analysis. Phylogenetic analysis indicates that *Heterotropa* originated in mainland China and expanded to the Japanese Archipelago in the Miocene, and the major clades almost correspond to geographic distributions. Floral traits evolved repeatedly in the tip nodes within the clades. Although the major clades include a high proportion of species pairs showing isolation by floral traits, there are no conditional relationships between two isolation factors, indicating that most species pairs with floral trait isolation are distributed allopatrically. The repeated exposure and submergence of land-bridges caused by climatic oscillations would have led to significant population fragmentation in insular systems. Thus, the diversity anomaly of *Heterotropa* would have resulted from geographic and climatic events during the Miocene, while subsequent repeated floral trait evolution would have followed geographic isolation during the Pleistocene.
