## Supplementary Tables for "Geographic and subsequent biotic isolations led to a diversity anomaly of *Heterotropa* (Aristolochiaceae) in insular versus continental regions of the Sino-Japanese Floristic Region"

### Sheet: Table S1
Table S1. Sample list used in ddRAD-seq analysis. The columns indicate the distribution region used in S-DIVA, the median value of flowering time (month), median value of calyx tube width (mm), distribution area calculated from the polygon formed by the distribution record(s), number of records used in the geographic analysis, the number of cleaned RAD-seq reads, and the number of loci in the 50%…
Taxon name	Distribution region*	Flowering time (month)	Calyx width length (mm)	Distribution Area (km2)	No. of occurrence data	No. of RAD-seq reads	No. of loci
Asarum albomaculatum	C	12	11	4187.34	5	1364347	273
Asarum ampulliflorum	C	12	17.5	215.256	4	2558859	369
Asarum asaroides	E	4	27.5	7316.76	9	1005898	231
Asarum asperum	E,F	3	9	64744.3	101	1224717	226
Asarum blumei	G	4	13	7352.51	24	2252177	335
Asarum celsum	D	1	10	216.586	15	1900129	318
Asarum chinense	A	4	10	97328.5	8	1489480	194
Asarum chatienshanianum	C	3	7.75	639.827	9	1810861	311
Asarum costatum	F	4	10.5	263.595	13	1630505	258
Asarum crassum	E	3	13	3.1456	1	2051537	349
Asarum crassusepalum	C	12	7	60.6853	6	1275832	241
Asarum crispulatum	A	4	16	36720.5	5	731042	116
Asarum curvistigma	G	10	11.5	453.861	3	2144205	335
Asarum delavayi	A	4	15	218115	29	1149735	181
Asarum dissitum	C	3	7.5	3.1456	1	1245668	283
Asarum fauriei	G	3	8.5	60577.4	42	989584	217
Asarum fauriei var. stoloniferum	G	4	9	6.1735	2	1454461	253
Asarum forbesii	B	4	7.5	1.00389e+06	79	835954	169
Asarum fukienense	B	4	10	206960	53	1052381	173
Asarum gelasinum	C	3	8	85.2398	8	801861	198
Asarum glabrum	B	5	25	3.1456	1	1400872	182
Asarum gusk	D	3	8.5	86.6443	12	1017556	236
Asarum hatsushimae	D	3	13.5	11.93	4	725731	181
Asarum hexalobum var. controversum	E	3	6	6.48752	2	1037696	268
Asarum hexalobum var. perfectum	E	3	10	19172.3	16	1241879	267
Asarum hongkongense	B	2	12	153.306	3	915024	159
Asarum hypogynum	C	1	15	123.589	7	1738623	311
Asarum ichangense	B	4	10.75	686041	62	1490923	265
Asarum ikegamii var. fujimakii	G	3	13.5	3.09381	2	2047355	313
Asarum inflatum	A	5	15	18648.3	12	983274	154
Asarum insigne	B	4	15	190240	40	978225	137
Asarum kinoshitae	F	12	8	5.91785	2	987677	213
Asarum kiusianum	E	3	11.5	3993.44	6	1400694	292
Asarum kiusianum var. tubulosum	E	4	11.5	619.408	3	1288659	250
Asarum kooyanum	F	5	11	7610.56	9	2755598	317
Asarum kumageanum var. satakeanum	E	11	11	95.815	4	889370	209
Asarum kurosawae	F	10	13	259.783	4	2131652	324
Asarum leucosepalum	D	3	8.5	14.0972	3	996824	241
Asarum lutchuense	D	11	13.5	423.865	23	1512018	272
Asarum macranthum	C	3	14	5745.1	15	1840831	339
Asarum magnificum	B	4	15	197315	17	1205629	210
Asarum majale	F	5	11	150.217	6	963832	189
Asarum maximum	A,B	4	17.5	660194	31	1033092	181
Asarum megacalyx	G	3	17	16232	16	2622210	363
Asarum minamitanianum	E	4	11.5	181.607	6	548610	119
Asarum monodoriflorum	C	2	9	7.05809	2	822626	186
Asarum muramatsui	G	4	13.5	442.443	9	530240	132
Asarum muramatsui var. shimodanaum	G	4	13	5.65973	3	1979182	295
Asarum nanchuanense	A	5	20	3.1456	1	993484	142
Asarum nazeanum	D	2	14	3.1456	1	1277878	246
Asarum nipponicum	F,G	10	10	25797.6	197	280645	84
Asarum nobilissimum	A	5	15	-	0	1107813	171
Asarum okinawense	D	3	6.5	3.1456	1	1735621	315
Asarum petelotii	B	2	17.5	57675.9	16	1450274	213
Asarum porphyronotum var. atrovirens	A	4	12.5	173.399	3	1144066	173
Asarum pubitessellatum	C	1	9	3.1456	1	510135	84
Asarum reticulatum	B	3	18	3.1456	1	1468132	201
Asarum rigescens var. brachypodion	F	1	9	4121.65	33	2103002	346
Asarum rigescens var. rigescens	F	10	10	8006.73	26	1962229	352
Asarum sagittarioides	B	11	9.5	147658	40	1261660	219
Asarum sakawanum	F	4	10	5180.45	22	2622795	369
Asarum sakawanum var. stellatum	F	4	10	1115.98	7	656868	145
Asarum satsumense K	E	4	22.5	210.817	7	1748886	334
Asarum satsumense W	C	1	17.5	137.828	4	841216	181
Asarum savatieri subsp. pseudosavatieri	G	10	11	373.18	3	1704736	250
Asarum savatieri var. iseanum	F	10	10	170.509	4	1526335	263
Asarum senkakuinsulare	C	5	15	3.1456	1	1756833	296
Asarum simile	D	3	13.5	17.0692	3	1548706	312
Asarum splendens	A	4	25	262764	65	981268	156
Asarum subglobosum	E	3	13	3241.28	8	483853	92
Asarum tabatanum	D	2	12.5	34.5309	7	596188	158
Asarum taipingshanianum	C	12	8.25	42.9493	5	1148529	202
Asarum takaoi	F	10	9.5	15158.5	35	647715	116
Asarum tamaense	G	4	13.5	923.82	17	2124523	306
Asarum tarokoense	C	10	12	129.717	3	1318747	264
Asarum tawushanianum	C	1	13.5	102.692	3	1375473	237
Asarum titaensis	F	12	13	3.47039	2	2066637	312
Asarum tokarense	E	11	11	18.6171	5	1527639	311
Asarum trigynum	E	3	10	22.3705	4	923350	199
Asarum trinacriforme	D	3	8	298.161	25	1535333	292
Asarum unzen	E	3	14	4202.19	7	2459204	362
Asarum villisepalum	C	3	12.5	28.6109	3	904052	185
Asarum wulingense	B	12	12	832914	57	1280655	202
Asarum yaeyamense	C	12	13.5	2629.23	11	1001880	225
Asarum yakusimense	E	3	13.5	3.1456	1	1240300	250
Asarum yoshikawae	G	3	10	2528.38	30	793701	155
Asarum shuttleworthii**	North America			-	0	1156332	108
*A; Sichuan basin and surrounding mountains, B; other part of mainland China, C; Taiwan and southern Ryukyu islands, D; central Ryukyu islands, E; Kyushu island and northern Ryukyu islands, F; southern part of mainland Japan including Shikoku island, G; northern part of mainland Japan. **Sect. Hexastylis taxa, used as outgroup accorrding to Takahashi and Setoguchi (2018).

### Sheet: Table S2
Table S2. Information of newly obtained reads and chloroplast genomes of Asarum spp.
Taxon name	Number of raw reads	The length of chloroplast genome (bp)
Asarum macranthum	194385	161472
Asarun satsumense K	24546050	164444
Asrum forbesii	275687362	164688
Asarum wulingense	276766	160867
Asarum shutterwrothii	23736078	164460

### Sheet: Table S3
Table S2. The sample lists used in phylogenetic analysis of chloroplast genome.
Taxon name	Family	DDBJ accession NO.	Reference
Asarum costatum	Aristolochiaceae	AP018513	(Takahashi et al., 2018)
Asarum macranthum	Aristolochiaceae	LC529904	Newly obtained
Asarun satsumense K	Aristolochiaceae	LC529901	Newly obtained
Asarum forbesii	Aristolochiaceae	LC529900	Newly obtained
Asarum wulingense	Aristolochiaceae	LC529903	Newly obtained
Asarum shutterwrothii	Aristolochiaceae	LC529902	Newly obtained
Saruma henryi	Aristolochiaceae	NC039933	(Sinn et al., 2018)
Aristolochia tagala	Aristolochiaceae	NC041455	(Li, X et al., 2019)
Aristolochia contorta	Aristolochiaceae	NC036152	(Zhao et al., 2017)
Drimys granadensis	Winteraceae	DQ887676	(Chai et al., 2006)
Cinnamomum camphora	Laulaceae	MH050970	(Wu et al., 2019)
Chimonanthus praecox	Laulaceae	NC042744	(Zhao et al., 2019)
Machilus balansae	Laulaceae	KT348517	(Song et al., 2015)
Liriodendron chinense	Magnoliaceae	NC030504	(Li, B et al., 2016)
Magnolia sinostellata	Magnoliaceae	NC039941	(Yao et al., 2018)
Sarcandra glabra	Chloranthaceae	MH939147	(Han et al., 2018)
Chloranthus japonicus	Chloranthaceae	KP256024	(Sun et al., 2016)

### Sheet: Table S4
Table S4. The values of к and λ Pagel’s statistics for flowering time and calyx tube width calculated from the phytools package.
	statistics
Character	к	λ
Flowering time	0.389*	0.433
Calyx width length	0.390*	0.521*
* p < 0.05

### Sheet: Table S5
Table S5. The estimated median values and 95% CIs of each attribute (geographic, flowering time, and calyx tube width isolations) in sister pairs with posterior probabilities of nodes higher than 80% and 99%, and non-sister pairs.
	Estimated median (95%CI)
Pairs	Geographic isolation	Flowering time isolation	Calyx tube width isolation
>80% sister pairs	0.523 (0.255-0.769)	0.214 (0.054-0.540)	0.587 (0.319-0.814)
>99% sister pairs	0.581 (0.274-0.845)	0.291 (0.069-0.690)	0.688 (0.379-0.894)
Non-sister pairs	0.918 (0.873-0.954)	0.424 (0.236-0.608)	0.593 (0.490-0.684)
